# No baby boom of social mammals in European zoos resulting from COVID-19 lockdowns

**DOI:** 10.1101/2025.03.05.641480

**Authors:** Audrey Maille, Cécile Garcia, Fernando Colchero, Jean-François Lemaître, Samuel Pavard

## Abstract

Most zoo animals are exposed daily to human visitors, which could be a major disturbance on reproduction. Although few studies have examined the relationship between number of births and crowd size by comparing high and low visitor days, the effect of zoo visitors on animal reproduction over longer timescales has been overlooked. We assessed whether number of births in 34 social mammal species hosted in zoos from 23 European countries differed after prolonged periods of closure to the public (COVID-19 lockdowns) as compared with preceding years. An analysis restricted to the periods following the lockdowns and corresponding to any conception during closure (from 2020 to 2022), compared with the same periods in the two previous years (2018 and 2019), showed no effect of zoo closure on number of births, even when considering each species’ life history traits and whether they were managed under a breeding programme. We found no evidence that a complete and prolonged absence of visitors affected the ability to reproduce in social mammals housed across European zoos. By analysing birth variation in a large sample of mammalian species, this study contributes to a better knowledge of the natality of mammals in captive settings opened to the public.
