## Supplementary material for "No baby boom of social mammals in European zoos resulting from COVID-19 lockdowns": Table S1

### Sheet: Table S1
Species	Order	Family	Common_name	# countries over the 23 where the species is present	# of births recorded in 2018	# of births recorded in 2019	# of births recorded in 2020	# of births recorded in 2021	# of births in time windows in period [2018-04-10, 2020-02-14]	# of births in time windows in period [2020-04-10, 2022-02-14]	Circadian_rhythm	Social_organisation	Mating_system	Gestation_length (in days)	Seasonal_reproduction	Polytocy	Breeding_programme	source
Antidorcas_marsupialis	Artiodactyla	Bovidae	Springbok	5	33	46	36	20	11	9	diurnal	multi_male	promiscuous	168	yes	1	yes	http://animaldiversity.org/accounts/Antidorcas_marsupialis/ ; https://eol.org/pages/308537
Antilope_cervicapra	Artiodactyla	Bovidae	Blackbuck	13	245	215	215	206	71	41	diurnal	one_male	polygynous	168	no	1	no	https://link.springer.com/chapter/10.1007/978-94-017-7570-0_6 ; https://animaldiversity.org/accounts/Antilope_cervicapra/; https://eol.org/pages/311909
Callimico_goeldii	Primates	Callitrichidae	Goeldi's monkey	12	33	31	38	26	10	13	diurnal	pair	monogamous	153	yes	1	yes	https://www.nature.com/articles/s41559-017-0112#Sec8
Callithrix_jacchus	Primates	Callitrichidae	White-tufted-ear marmoset	16	47	31	39	31	5	10	diurnal	pair	polyandrous	144	no	>1	yes	https://www.nature.com/articles/s41559-017-0112#Sec8; https://www.gbif.org/fr/species/5219542
Canis_lupus	Carnivora	Canidae	Gray wolf	18	132	121	152	131	37	40	nocturnal	multi_male	monogamous	62	yes	>1	yes	https://animaldiversity.org/accounts/Canis_lupus/ ; https://eol.org/pages/328607
Cebuella_pygmaea	Primates	Callitrichidae	Pygmy marmoset	19	112	99	86	83	21	21	diurnal	pair	polyandrous	125	no	>1	yes	https://www.nature.com/articles/s41559-017-0112#Sec8
Colobus_guereza	Primates	Cercopithecidae	Guereza	14	18	22	25	20	3	4	diurnal	multi_male	polygynous	175	no	1	yes	https://www.nature.com/articles/s41559-017-0112#Sec8
Ctenodactylus_gundi	Rodentia	Ctenodactylidae	Gundi	6	34	31	17	25	7	3	diurnal	pair	monogamous	74	NA	>1	yes	https://animaldiversity.org/accounts/Ctenodactylus_gundi/
Cynictis_penicillata	Carnivora	Herpestidae	Yellow mongoose	8	38	19	15	25	7	3	diurnal	one_male	monogamous	56	yes	>1	no	https://animaldiversity.org/accounts/Cynictis_penicillata/
Cynomys_ludovicianus	Rodentia	Sciuridae	Black-tailed prairie dog	11	39	50	57	101	12	36	diurnal	multi_male	promiscuous	30	yes	>1	no	https://animaldiversity.org/accounts/Cynomys_ludovicianus/
Dolichotis_patagonum	Rodentia	Caviidae	Patagonian mara	20	245	264	258	164	74	42	diurnal	pair	monogamous	85	no	>1	no	https://www.gbif.org/species/2437619; https://eol.org/pages/1038700
Helogale_parvula	Carnivora	Herpestidae	Dwarf mongoose	11	65	92	80	79	25	24	diurnal	multi_male	promiscuous	55	yes	>1	no	https://www.gbif.org/species/2434165
Hydrochoerus_hydrochaeris	Rodentia	Caviidae	Capybara	18	139	152	183	152	49	22	cathemeral	multi_male	polygynous	150	no	>1	no	https://eol.org/pages/326517; https://animaldiversity.org/accounts/Hydrochoerus_hydrochaeris/
Hystrix_indica	Rodentia	Hystricidae	Indian crested porcupine	13	58	72	89	74	18	16	nocturnal	pair	monogamous	113	yes	>1	no	https://animaldiversity.org/accounts/Hystrix_indica/
Lemur_catta	Primates	Lemuridae	Ring-tailed lemur	20	245	200	204	188	46	56	cathemeral	multi_male	promiscuous	135	yes	>1	yes	https://www.gbif.org/species/2436412
Lycaon_pictus	Carnivora	Canidae	African wild dog	9	39	45	21	32	21	0	diurnal	multi_male	monogamous	72	yes	>1	yes	https://eol.org/pages/328697; https://www.gbif.org/species/5219317
Macropus_giganteus	Diprotodontia	Macropodidae	Eastern gray kangaroo	9	44	54	42	28	14	5	nocturnal	multi_male	polygynous	36	yes	1	yes	https://animaldiversity.org/accounts/Macropus_giganteus/ ; https://eol.org/pages/777872
Macropus_rufus	Diprotodontia	Macropodidae	Red kangaroo	11	53	68	70	43	8	12	nocturnal	one_male	polygynous	33	no	1	yes	https://animaldiversity.org/accounts/Macropus_rufus/ ; https://eol.org/pages/122672
Madoqua_kirkii	Artiodactyla	Bovidae	Kirk's dik-dik	8	45	56	59	62	10	8	nocturnal	pair	monogamous	172	yes	1	yes	https://animaldiversity.org/accounts/Madoqua_kirkii/; https://eol.org/pages/311498
Mungos_mungo	Carnivora	Herpestidae	Banded mongoose	10	78	97	85	75	24	10	diurnal	multi_male	promiscuous	60	yes	>1	no	https://www.gbif.org/species/5219080
Panthera_leo	Carnivora	Felidae	Lion	18	70	80	72	82	29	39	nocturnal	multi_male	polygynous	109	no	>1	yes	https://eol.org/pages/328672/data; https://www.gbif.org/species/5219404
Papio_hamadryas	Primates	Cercopithecidae	Hamadryas baboon	10	32	35	39	31	6	6	diurnal	multi_male	polygynous	171	no	1	yes	https://www.nature.com/articles/s41559-017-0112#Sec8
Pecari_tajacu	Artiodactyla	Tayassuidae	Collared peccary	12	62	44	62	72	13	14	cathemeral	multi_male	promiscuous	145	no	>1	no	https://eol.org/pages/1037712
Potamochoerus_porcus	Artiodactyla	Suidae	Red river hog	11	39	36	30	26	6	0	nocturnal	one_male	polygynous	122	yes	>1	yes	https://eol.org/pages/328335 ; https://animaldiversity.org/accounts/Potamochoerus_porcus/
Saguinus_imperator	Primates	Callitrichidae	Emperor tamarin	13	63	48	48	43	9	5	diurnal	pair	polyandrous	145	yes	>1	yes	https://www.nature.com/articles/s41559-017-0112#Sec8
Saguinus_midas	Primates	Callitrichidae	Midas tamarin	7	35	20	24	25	6	12	diurnal	pair	polyandrous	127	yes	>1	yes	https://www.nature.com/articles/s41559-017-0112#Sec8; https://www.gbif.org/species/2436468
Saguinus_oedipus	Primates	Callitrichidae	Cotton-top tamarin	15	53	53	54	51	5	11	diurnal	pair	polyandrous	178	yes	>1	yes	https://www.nature.com/articles/s41559-017-0112#Sec8; https://onlinelibrary.wiley.com/doi/full/10.1002/ajp.23359
Saimiri_boliviensis	Primates	Cebidae	Bolivian squirrel monkey	7	65	53	67	75	29	24	diurnal	multi_male	promiscuous	158	yes	1	yes	https://animaldiversity.org/accounts/Saimiri_boliviensis/
Saimiri_sciureus	Primates	Cebidae	South American squirrel monkey	11	56	42	64	37	7	7	diurnal	multi_male	promiscuous	161	yes	1	yes	https://www.nature.com/articles/s41559-017-0112#Sec8
Speothos_venaticus	Carnivora	Canidae	Bush dog	6	34	11	11	21	4	4	diurnal	one_male	monogamous	68	no	>1	yes	https://animaldiversity.org/accounts/Speothos_venaticus/; https://eol.org/pages/328687/data
Suricata_suricatta	Carnivora	Herpestidae	Meerkat	22	338	354	405	351	96	111	diurnal	multi_male	monogamous	77	yes	>1	no	https://www.gbif.org/species/2434126; https://www.science.org/doi/10.1126/science.aau5905
Theropithecus_gelada	Primates	Cercopithecidae	Gelada baboon	5	33	28	32	39	7	5	diurnal	multi_male	polygynous	168	no	1	yes	https://www.nature.com/articles/s41559-017-0112#Sec8
Varecia_variegata	Primates	Lemuridae	Ruffed lemur	14	23	32	26	32	6	12	diurnal	pair	monogamous	98	yes	>1	yes	https://www.nature.com/articles/s41559-017-0112#Sec8; https://primate.wisc.edu/primate-info-net/pin-factsheets/pin-factsheet-ruffed-lemur/#behavior-sociality
Vulpes_zerda	Carnivora	Canidae	Fennec	11	22	21	16	17	6	3	nocturnal	pair	monogamous	51	yes	>1	yes	https://animaldiversity.org/accounts/Vulpes_zerda/; https://www.gbif.org/species/5219310
				TOTAL	2667	2622	2721	2467	702	628

### Sheet: readme
Table S1 – Summed data per country for the 34 species considered for the analyses (Excel file)
Species	latin name
Order	taxonomic level = order
Family	taxonomic level = family
Common_name	scientific name in english
Circadian_rythm	mostly active during : day = diurnal / night = nocturnal / day & night = cathemeral
Social_organisation	social level based on number of adult males and females spending most of their time together : pair (i.e. one-male/one-female) / one_male (i.e. one-male/multi-female) / multi_male (i.e. multi-male/multi-female)
Mating_system	mating system: monogamous / polyandrous / polygynous / promiscuous (i.e. polygynandrous)
Gestation_length	average number of days
Seasonal_reproduction	yes or no
Polytocy	number of youngs: 1 (i.e monotocous) / > 1 (i.e. polytocous)
Breeding_programm	yes (EEP or ESB) or no (source: https://www.eaza.net/assets/Uploads/CCC/January-2020.pdf)
Source	gbif.org, or detailed URL if information found in Animal Diversity web or EOL or an article where life history traits have been investigated
